# Direct and indirect RANK ligand and CD40 ligand signaling regulate the maintenance of thymic epithelial cell frequency and properties in the adult thymus

**DOI:** 10.1101/2024.10.10.617559

**Authors:** Mio Hayama, Hiroto Ishii, Maki Miyauchi, Masaki Yoshida, Naho Hagiwara, Wataru Muramtatu, Kano Namiki, Rin Endo, Takahisa Miyao, Nobuko Akiyama, Taishin Akiyama

## Abstract

Medullary thymic epithelial cells (mTECs) play a crucial role in suppressing the onset of autoimmunity by eliminating autoreactive T cells and promoting the development of regulatory T cells in the thymus. Although mTECs undergo turnover in adults, the molecular mechanisms behind this process remain unclear. This study describes the direct and indirect roles of receptor activator of NF-κB ligand (RANKL) and CD40 ligand (CD40L) signaling in TECs in the adult thymus. Flow cytometric and single-cell RNA-seq (scRNA-seq) analyses suggest that the depletion of both RANKL and CD40L signaling inhibits mTEC differentiation from CCL21^+^ mTEC progenitors to transit-amplifying TECs in the adult thymus. Unexpectedly, this depletion also indirectly affects the gene expression of TEC progenitors and cortical TECs. Notably, AP-1 gene expression, which allows further subdivision of TEC progenitors, is upregulated following the depletion of RANKL and CD40L signaling. Overall, our data propose that RANKL and CD40L signaling cooperatively maintain mature mTEC frequency in the adult thymus and sustain the characteristics of TEC progenitors through an indirect mechanism.
