## Supplementary Table1 for "Direct and indirect RANK ligand and CD40 ligand signaling regulate the maintenance of thymic epithelial cell frequency and properties in the adult thymus"

### Sheet: Down-regulated
DW in WT_RANKL Ab	274	DW in CD40–/–	277	DW in CD40–/– -RANKL Ab	819
1700001C02Rik		1700022F17Rik		1110032F04Rik
1700016K19Rik		1810010H24Rik		1500015O10Rik
2210407C18Rik		2210407C18Rik		1700001C02Rik
2410004P03Rik		2310040G24Rik		1700016K19Rik
2610028H24Rik		4930550C14Rik		1700018A04Rik
2900055J20Rik		4930562C15Rik		1700034I23Rik
4932411E22Rik		5730419F03Rik		2210407C18Rik
5330417C22Rik		Aanat		2410004P03Rik
6430571L13Rik		Abcc8		2610028H24Rik
6820408C15Rik		Abcg5		2900052N01Rik
9330179D12Rik		Abhd1		3425401B19Rik
Abcc8		Acacb		4930579C12Rik
Adap1		Ackr1		4932411E22Rik
Adgb		Adam11		4933407L21Rik
Akr1b8		Adamts14		5330417C22Rik
Alpk2		Adamts17		5730419F03Rik
Ambp		Adamts18		9530053A07Rik
Ank		Adcy5		A630095E13Rik
Anln		Adgrl3		Abcc8
Ano9		Adnp		Abcg5
Anpep		Adora1		Ablim2
Anxa1		AF529169		Adam11
Anxa11os		AI504432		Adam12
Apol9a		Aldh1a3		Adam23
Apol9b		Aldh3a1		Adam8
Aqp3		Ambp		Adamts13
Arc		Amph		Adamts14
Arhgdig		Arsi		Adamts18
Armc4		Astn1		Adap1
Arsj		Atp2a1		Adcy1
Ass1		Barx1		Adcy5
Atp10a		Bcas3os1		Adgb
Atp6v1c2		Bcl2l14		Adgrg7
Atp8b4		Blnk		AF529169
Azin2		Bmp3		Aif1l
Bace2		Brca1		Aknad1
BC048546		Brinp2		Akp3
BC051019		C1ql2		Aldh1a3
Bcl2l15		Cacna1h		Aldh3a1
Bmper		Cadm3		Aldh3b1
Brinp1		Cadps		Alox12e
C1qtnf1		Calcb		Alox15
C2		Camkv		Ambp
Cacna1s		Cap2		Amph
Calcb		Car12		Ank2
Ccdc108		Ccdc188		Ankle1
Ccdc162		Ccdc88b		Anks1b
Ccdc17		Ccl19-ps1		Anln
Ccdc170		Ccl22		Ano9
Ccdc180		Cd40		Aoc1
Ccdc33		Cd86		Apoa4
Ccl11		Cdca5		Apobec1
Ccl7		Cdhr1		Apobr
Ccl8		Cdk5r1		Apoc2
Ccne1		Ces1b		Apoc3
Cd274		Cftr		Apod
Cdh26		Chka		Apol9a
Cdhr3		Chst3		Apol9b
Cdhr4		Clspn		Arc
Cdhr5		Col22a1		Arg2
Cdo1		Col6a4		Arhgap11a
Cenpa		Colq		Arhgap19
Ces2c		Crhbp		Arhgdig
Cfap206		Crp		Arhgef9
Cfap44		Csmd2		Armc4
Cfap52		Cxcl9		Arnt2
Cfap54		D430019H16Rik		Aspm
Cfap57		Dbn1		Asprv1
Cfap61		Dcx		Astn1
Chia1		Dgat2		Atp10b
Chil3		Dgkk		Atp2a1
Chil4		Dna2		Atp2a3
Ckmt1		Dnah8		Atp4a
Cldn3		Dnase1l3		Atp6v1c2
Cldn4		Dnmt3l		Atp8b4
Cntn2		Drp2		Aurka
Col14a1		Dscaml1		AW011738
Col1a1		Dsg1b		B3gnt4
Col2a1		Dsg4		Barx1
Cotl1		Dusp27		Basp1
Cp		Dync1i1		Batf2
Cpne7		E2f1		Bbox1
Cpxm1		E2f2		BC016579
Crocc2		Eaf2		BC048546
Cryl1		Eno2		BC051019
Csn2		Ero1lb		Bcas3os1
Cst6		Fam118b		Bcl2a1b
Ctsh		Fam178b		Bcl2a1d
D630039A03Rik		Fbn2		Bcl2l14
Dgat2		Fgf21		Bdh1
Dgkk		Fmn2		Blm
Dlec1		G530011O06Rik		Blnk
Dna2		Gdpd1		Bmp2
Dnah1		Gja4		Bmp3
Dnah10		Gm10535		Bmper
Dnah12		Gm13305		Bpi
Dnah3		Gm13391		Bpifc
Dnah6		Gm14275		Brca1
Dnali1		Gm14453		Bspry
Dnm1		Gm15726		Bst2
Dnmt3l		Gm15847		Btnl2
Drc1		Gm16233		Btnl4
Dynlrb2		Gm16568		C530008M17Rik
Ect2l		Gm17518		Cacna1b
Egln3		Gm26533		Cacna1e
Elmod1		Gm29542		Cacna1h
Engase		Gm32742		Cacna1s
Enpp1		Gm3696		Cacna2d2
Erbb3		Gm38287		Cacng4
Erv3		Gm4279		Cadm2
Etv5		Gm44317		Cadm4
Fabp5		Gm45123		Cadps
Fam179a		Gm684		Calca
Fam183b		Gm8206		Calcb
Fam89a		Gm9992		Camk2a
Fancd2		Gnb4		Camkv
Fanci		Golga7b		Cap2
Fbxl13		Grhl3		Car12
Fcer2a		Grm4		Casr
Fhl3		Gtf2e2		Ccdc108
Fibin		Hal		Ccdc141
Fndc7		Hdx		Ccdc162
Foxa1		Hist1h1a		Ccdc17
Fsd2		Hist1h1b		Ccdc170
Gata4		Hist1h1d		Ccdc180
Gbp10		Hist1h2bk		Ccdc187
Gldn		Homer2		Ccdc33
Gm10097		Icosl		Ccdc40
Gm14275		Igfals		Ccdc85b
Gm15847		Il10ra		Ccdc87
Gm17041		Il23a		Ccdc88b
Gm21685		Il4i1		Ccl11
Gm29387		Il9r		Ccl22
Gm3608		Insm1		Ccl5
Gm37939		Insrr		Ccl8
Gm43042		Ipcef1		Ccna2
Gm8113		Irf4		Ccnb2
Gm973		Itgb8		Ccnd2
Golga7b		Izumo1		Ccne1
Gprin3		Kcnc1		Cd40
Gpx6		Kcnh4		Cd44
Gramd2		Kcnh6		Cd86
Grap		Kcnh7		Cdc20
Grem2		Kcnq1		Cdc25c
Grhl1		Kif11		Cdc45
Gsn		Kit		Cdc7
Gstp3		Klf12		Cdca5
Gucy2c		Kndc1		Cdh2
Hal		Laptm5		Cdh26
Hmcn1		Lgals12		Cdhr3
Hr		Ltb		Cdhr4
Hrnr		Ly6d		Cdhr5
Hsh2d		Ly6g6e		Cdk5r1
Hydin		Madcam1		Cdkl4
Ifi204		Mapk4		Cdkn1c
Ifi206		Marc1		Cdkn2b
Ifi213		Matn1		Cenpa
Ifit3		Mex3a		Cenpe
Ifit3b		Mfng		Cenpf
Il1rn		Mlph		Cep55
Il23r		Mmp20		Ces1a
Il6ra		Moap1		Ces1b
Il9r		Mrgprf		Ces2c
Iqca		Msi1		Ces2e
Iqgap2		Msln		Cfap206
Irf5		Mthfs		Cfap44
Itln1		Mthfsl		Cfap52
Jmjd7		Mucl2		Cfap54
Kcnj3		Mybpc1		Cfap57
Klf5		Myo1a		Cfap61
Klk2-ps		Myrf		Cfap77
Klk4		Ncf4		Cftr
Krt15		Ndnf		Chia1
Krtdap		Nfasc		Chil3
Lap3		Nfatc2		Chil4
Lbp		Nme4		Chrna4
Lif		Nol4		Chrnd
Liph		Npas3		Cidea
Lockd		Nrk		Cit
Lrrc23		Nrxn1		Ckap2l
Lyar		Ntm		Ckb
Lyz2		Ntn5		Ckmt1
Madcam1		Ntrk1		Clca1
Mal2		Ntrk3		Cldn3
Map3k19		Olfr753-ps1		Cldn4
Marc1		Otof		Cldn7
Mb21d1		Paqr9		Cldn8
Me1		Pcdh15		Clip3
Mill1		Pde1c		Clspn
Mkrn2os		Pgf		Cmpk2
Mmp20		Phyhip		Cmtm8
Mrc2		Pla2g3		Cnga2
Mt1		Pla2r1		Cnrip1
Mt2		Plb1		Cntn2
Mx1		Pld4		Col22a1
Ncf1		Plek		Col2a1
Ncf4		Plppr1		Col6a4
Nek2		Plppr5		Col6a5
Nlrp9b		Pnmal2		Col9a2
Nme9		Pou5f2		Col9a3
Nptx2		Ppp1r1b		Coq3
Nsl1		Prodh		Coro1a
Ntn5		Prr11		Coro2a
Nup210		Ptpn7		Cpne7
Nupr1		Ptprq		Cpxm1
Oas2		Ptprv		Crhbp
Omp		Ralgps1		Crocc2
Osgin1		Ranbp17		Csn2
Oxtr		Rap1gap		Ctsh
P2ry14		Rbm24		Ctss
Pdcd1lg2		Ret		Cxcl10
Pigr		Rgl3		Cxcl14
Plch1		Rgs5		Cxcl9
Plekhs1		Rhov		Cxcr4
Pmepa1		Rnaseh2b		Cyfip2
Ppp1r32		Rtn4r		Cyp26a1
Prap1		Rtn4rl1		Cyp26b1
Prg2		Runx3		Cyp2f2
Prr11		S100a8		Cystm1
Psme2b		Scn3a		D430019H16Rik
Rab27b		Sel1l2		D630003M21Rik
Rarres1		Serpini1		D630039A03Rik
Rbp1		Setdb2		D830044I16Rik
Rgs22		Sgsm1		D930048G16Rik
Rnf186		Shmt1		Dcc
Rsph4a		Skint4		Dcdc2c
S100a8		Slc16a6		Dck
Sardh		Slc22a3		Dcx
Sec14l3		Slc6a4		Ddx60
Sema3d		Slc6a7		Defb25
Sema4a		Slc8a2		Defb42
Serpinb1a		Slco5a1		Dgat2
Serpinb5		Slit1		Dgkk
Serpinb8		Smpd5		Dgkz
Sgms2		Sncb		Dhx58
Skint2		Snrnp25		Dio1
Slc26a9		Sntg2		Disp2
Slc2a6		Sorcs3		Dlec1
Slc6a20a		Sort1		Dlk1
Slc7a5		Sox21		Dmpk
Slfn9		Spo11		Dna2
Slit1		Spock3		Dnaaf1
Snrnp25		Spp1		Dnah1
Sp6		Srl		Dnah10
Spag6l		Sspo		Dnah12
Spata18		St6gal2		Dnah3
Spc24		Sypl2		Dnah6
Spock3		Syt1		Dnah7b
Spp1		Tbc1d4		Dnaic2
Sprr2a1		Tcerg1l		Dnase1l3
Sprr2a2		Tdh		Dner
Sprr2a3		Tdrd1		Dnm1
Ssc5d		Tead2		Dnmt3l
Stx1b		Tgm3		Dnph1
Sult5a1		Thsd7b		Dock3
Tacstd2		Tmem117		Dpp4
Tekt4		Tmem132c		Drc1
Tfcp2l1		Tmem151b		Dscam
Tgm3		Tmem229a		Dscaml1
Tmem132b		Tmod2		Dsg1b
Tmem163		Tmprss4		Dsg4
Tmem212		Tnfrsf8		Dsn1
Tnfrsf11b		Tnfrsf9		Dtl
Tnfrsf12a		Trem2		Dusp15
Tnfrsf9		Trim43c		Dusp4
Trabd2b		Ttn		Duxbl3
Trpm3		U2af1l4_1		Dync1i1
Trpm6		Ubd		Dynlrb2
Trpv3		Unc5c		E2f1
Ttc39a		Vnn3		E2f2
Ttll6		Wipf3		E2f3
Urah		Wnk2		Ect2l
Xkr4		Zcchc18		Eda2r
Zbp1		Zfp641		Efcab6
		Zfp711		Elmod1
		Zfp984		Emid1
		Zwilch		Engase
				Entpd3
				Epx
				Erdr1
				Eri2
				Ero1lb
				Erv3
				Esco2
				Espl1
				Espn
				Esrrg
				Etv1
				Evi2a
				F830016B08Rik
				Faah
				Fabp5
				Fam149a
				Fam167a
				Fam178b
				Fam183b
				Fam19a2
				Fam84a
				Fancd2
				Far2
				Fbn2
				Fcer2a
				Fetub
				Fgf21
				Fgr
				Fibin
				Flg
				Fmn2
				Fndc7
				Foxa1
				Frmd5
				Fscn1
				Fsd2
				Ftl1-ps1
				Fut2
				G530011O06Rik
				Gabrb3
				Galnt6
				Galnt7
				Gata4
				Gbp10
				Gbp3
				Gbp4
				Gbp6
				Gbp8
				Gbp9
				Gca
				Gfpt2
				Ggt7
				Gja4
				Gldn
				Gm10097
				Gm10282
				Gm10409
				Gm10535
				Gm10717
				Gm11149
				Gm12185
				Gm13067
				Gm13391
				Gm13539
				Gm13994
				Gm14275
				Gm15353
				Gm15513
				Gm15726
				Gm15883
				Gm15898
				Gm16041
				Gm16233
				Gm16973
				Gm20457
				Gm20559
				Gm20661
				Gm21663
				Gm21988
				Gm21989
				Gm2396
				Gm2564
				Gm26533
				Gm26778
				Gm26882
				Gm281
				Gm28177
				Gm28373
				Gm29387
				Gm29461
				Gm2974
				Gm31898
				Gm32742
				Gm3287
				Gm3608
				Gm3696
				Gm43042
				Gm43255
				Gm44935
				Gm45123
				Gm45447
				Gm45585
				Gm4951
				Gm5111
				Gm5431
				Gm684
				Gm7534
				Gm7609
				Gm8113
				Gm8206
				Gm9195
				Gm973
				Gm9821
				Gm9992
				Gnb4
				Gng2
				Golga7b
				Gpr55
				Gprin3
				Gpx6
				Grb7
				Grem2
				Grhl1
				Grhl3
				Grm4
				Grp
				Grpr
				Gsap
				Gsta2
				Gstp3
				Gtse1
				Gucy2c
				H2-M2
				H2-T10
				Hal
				Hap1
				Has2
				Hcn4
				Hdc
				Hecw1
				Hells
				Herc6
				Hey2
				Heyl
				Hif3a
				Hist1h1b
				Hist1h1d
				Hist1h1e
				Hist1h2bj
				Hist1h2bk
				Hist1h2bl
				Hist1h2bn
				Hmmr
				Hrnr
				Hs3st5
				Hsh2d
				Htr7
				Hydin
				Icosl
				Ifi203
				Ifi204
				Ifi206
				Ifi211
				Ifi213
				Ifi27l2a
				Ifi44
				Ifih1
				Ifit1
				Ifit2
				Ifit3
				Ifit3b
				Igfals
				Ighm
				Igkc
				Igtp
				Iigp1
				Ikzf1
				Il10ra
				Il1rn
				Il23r
				Il4i1
				Il5ra
				Inf2
				Inpp4b
				Inpp5j
				Insm1
				Insrr
				Ipcef1
				Iqca
				Iqcd
				Irf4
				Irf7
				Irgm1
				Isg15
				Itga9
				Itgal
				Itgam_1
				Itgb8
				Itk
				Itln1
				Izumo1
				Kcnc1
				Kcnh6
				Kcnh7
				Kcnq1
				Kctd14
				Kif11
				Kif18b
				Kif20a
				Kif2c
				Kif4
				Kifc1
				Kirrel3
				Kit
				Klk2-ps
				Klk4
				Knl1
				Kremen2
				Lad1
				Laptm5
				Lat
				Lbp
				Lef1
				Lif
				Lingo2
				Lipg
				Liph
				Lmo2
				Lor
				Lrrc23
				Lrrc34
				Lrrc36
				Lrrc42
				Lrrc46
				Lrrc9
				Lrrn2
				Lsmem2
				Lsp1
				Ly6a
				Ly6c2
				Ly6d
				Ly6i
				Lyz2
				Madcam1
				Map1a
				Map3k15
				Mapk13
				Mapk4
				Marc1
				Marveld2
				Matn1
				Mb21d1
				Mcm5
				Mctp1
				Melk
				Mep1a
				Mki67
				Mkrn2os
				Mlkl
				Mllt11
				Mlph
				Mmp17
				Mmp20
				Mmp25
				Mmp9
				Mpeg1
				Mphosph6
				Mrc1
				Mroh7
				Ms4a10
				Msln
				Mslnl
				Mthfd2
				Mucl2
				Mx1
				Mx2
				Mxd1
				Mybpc1
				Myo1a
				Myo3b
				Myrf
				Naip6
				Nav3
				Ncapg
				Ncaph
				Ncf1
				Ncf4
				Ndnf
				Neb
				Nectin4
				Neil3
				Nek2
				Nfasc
				Nfatc2
				Nlrp9b
				Nme9
				Nos2
				Notch3
				Nphp4
				Nptx2
				Nrarp
				Nrk
				Nrxn1
				Ntn5
				Ntng2
				Ntrk1
				Nup210
				Nup62cl
				Nxpe3
				Nxph1
				Oas1a
				Oas1b
				Oas1g
				Oas1h
				Oas2
				Oas3
				Oasl1
				Ogdhl
				Oit1
				Olfm4
				Ooep
				Orai2
				Otof
				Ovol3
				Pcdh10
				Pdcd1lg2
				Pgf
				Pglyrp2
				Pglyrp4
				Phf11c
				Phf11d
				Phyhip
				Pifo
				Pigr
				Pigyl
				Pip5k1b
				Piwil4
				Pkdcc
				Pkhd1
				Pklr
				Plac8
				Pld4
				Plek
				Plekha4
				Plekhs1
				Plk1
				Plxnc1
				Pmaip1
				Pnmal2
				Pno1
				Pou2af1
				Ppfia3
				Ppp1r1b
				Ppp1r32
				Ppp1r35
				Prex1
				Prg2
				Prph
				Prr11
				Ptger3
				Ptges3l
				Ptpn22
				Ptprq
				Ptprv
				Rab32
				Rac2
				Racgap1
				Rad51b
				Ralgps1
				Rap1gap
				Rarb
				Rarres1
				Rasd2
				Rbm24
				Rd3
				Rgl3
				Rgs22
				Rgs5
				Rhox4a2
				Rnaseh2b
				Rnf183
				Rnf213
				RP23-145I16.3
				RP23-158E1.3
				Rsad2
				Rsph1
				Rsph4a
				Rtn4rl1
				Rtp4
				Rundc3a
				Runx3
				Ryr2
				S100a8
				Scg5
				Scml4
				Scn11a
				Scn2b
				Scn3a
				Sec14l3
				Sec14l5
				Sel1l2
				Sel1l3
				Sema3d
				Sema4a
				Sema4g
				Serpina12
				Serpina3j
				Serpini1
				Setdb2
				Sez6
				Sgsm1
				Shmt1
				Shroom3
				Skint1
				Skint10
				Skint2
				Skint7
				Slc12a8
				Slc15a3
				Slc18a1
				Slc22a3
				Slc25a48
				Slc26a9
				Slc27a2
				Slc2a6
				Slc37a1
				Slc37a2
				Slc38a3
				Slc4a10
				Slc5a9
				Slc6a20a
				Slc6a4
				Slc6a7
				Slc8a2
				Slfn2
				Slfn8
				Slfn9
				Slit1
				Smpdl3b
				Sncaip
				Sncb
				Snhg9
				Snph
				Snrnp25
				Snrnp35
				Snrpn
				Sntb1
				Sntg1
				Sort1
				Sox11
				Sox21
				Spag5
				Spag6l
				Spata18
				Spc24
				Spire2
				Spo11
				Spock3
				Spp1
				Sprr2a1
				Sprr2a2
				Sprr2a3
				Spsb4
				Srgn
				Srl
				Sspo
				Sstr3
				St6gal2
				Stat2
				Stil
				Stx1b
				Sv2c
				Syne1
				Synpo2l
				Sypl2
				Syt1
				Tacc3
				Tbc1d4
				Tcaf2
				Tcerg1l
				Tec
				Tekt4
				Tenm1
				Tgm3
				Tgtp2
				Thsd7b
				Ticrr
				Tjp3
				Tll2
				Tm4sf5
				Tmc7
				Tmem132c
				Tmem151b
				Tmem212
				Tmem42
				Tmem91
				Tmprss2
				Tmprss4
				Tnfrsf11b
				Tnfrsf13c
				Tnfrsf8
				Tnfrsf9
				Tnip3
				Top2a
				Trem2
				Trex1
				Trim30a
				Trim31
				Troap
				Trpm3
				Tspan1
				Ttc16
				Ttll6
				Ttn
				Tvp23a
				Ubd
				Ubxn10
				Uhrf1
				Unc5d
				Uqcc2
				Usp18
				Vmo1
				Vnn3
				Wfdc18
				Wipf3
				Wnt11
				Xaf1
				Xkr5
				Zbp1
				Zcchc12
				Zcchc18
				Zdbf2
				Zdhhc23
				Zfhx4
				Zfp474
				Zfp641
				Zfp711
				Zfp750
				Zfp932
				Zfp965
				Zp2
				Zwilch

### Sheet: Up-regulated 
Up in WT- RANKL Ab	111	Up in CD40–/–	255	Up in CD40–/– -RANKL Ab	313
0610040J01Rik		4930578C19Rik		0610038B21Rik
1810010H24Rik		5430416O09Rik		1110038B12Rik
2010015M23Rik		5830432E09Rik		1700001K19Rik
2610204G07Rik		8430408G22Rik		1700027J19Rik
2900005J15Rik		A930006L05Rik		2600006K01Rik
4930578C19Rik		Abat		2900005J15Rik
8430408G22Rik		Abcg2		5730405O15Rik
Ackr3		Abi3		9430020K01Rik
Acss1		Ablim3		A330023F24Rik
Akap12		Ace		A730056A06Rik
Aldh3a1		Acer2		A930006L05Rik
Aqp4		Acvrl1		Abca8b
Arsi		Adam15		Acta2
Avpr1a		Adamtsl3		Adamdec1
Bend7		Adarb1		Adamts10
Brinp2		Adcy4		Adamts8
C1ql2		Aebp1		Adamtsl4
Cacna1h		Afap1l1		Ahnak2
Cadm3		Angptl4		Akap12
Cap2		Anxa8		Aldh3b2
Ccl25		Apcdd1		Anxa3
Chst3		Aplnr		Anxa8
Cntnap4		Apold1		Aqp4
Col23a1		Aqp1		Arf2
Csf2rb		Aqp7		Arhgef25
Csmd2		Arap3		Avpr1a
Dbp		Arhgap29		B3gnt3
Dll4		Arhgap31		B3gnt7
Ednrb		Arhgap33		B830042I05Rik
Elmo1		Arhgef15		BC037032
Emcn		Arl4d		BC107364
Fam163a		Ass1		Bcam
Fam163b		Atp1b1		Begain
Fam227a		Atp8b1		Bend7
Fbn2		B3gnt3		C1qtnf3
Frem1		B430010I23Rik		C1rl
Fxyd7		Bcam		Camk2b
Gabre		Bgn		Ccdc3
Gck		Bmper		Ccl25
Gimap6		C130074G19Rik		Cd109
Gja5		C1ql3		Cercam
Gm10036		C1rl		Cers3
Gm12758		C2		Cers4
Gm16278		Cacna1g		Cfh
Gm17615		Cav1		Chd5
Gm21123		Ccdc184		Chrm1
Gm29200		Ccdc3		Cldn1
Gm29797		Cd300lg		Cldn11
Gm35040		Cd36		Clec11a
Gm5617		Cd38		Clic3
Gucy1a3		Cd93		Clic5
Homer2		Cdh5		Col12a1
Hpcal4		Chil3		Col17a1
Hpse2		Clec11a		Col4a5
Insrr		Clec14a		Col8a1
Itgbl1		Cntn2		Cradd
Jam2		Col14a1		Crip3
Lgi2		Col3a1		Ctgf
Lingo4		Col4a5		Cyr61
Lrrc3		Ctla2a		Cys1
Lrrc3b		Cxcl12		Dab2
Man1c1		Cyyr1		Dcn
Maneal		Dcn		Ddah1
Mpped1		Ddit4l		Ddi1
Mybpc1		Diras2		Dhcr7
Mycl		Dlg4		Diras2
Myo5c		Dll4		Dlc1
Myom2		Dmbt1		Dlk2
Nkx1-2		Duox1		Dll1
Npas3		Dusp3		Dnah11
Nrcam		Dysf		Dock8
Nt5c1a		Ece1		Dpysl2
Ntrk1		Edn1		Dubr
P2ry2		Ednrb		Dusp3
Pcdhb9		Eepd1		Ecm1
Pkhd1l1		Efna3		Eda
Postn		Efr3b		Efemp1
Ppef2		Egfl7		Ehd2
Ppm1e		Ehd2		Emp3
Ppp1r1a		Ehd4		Epha3
Prss16		Eng		F3
Psmb11		Entpd1		Fam71a
Ptprcap		Epas1		Fam84b
Raver2		Erg		Fbln7
Ret		Esam		Fgf14
Rgl1		Exoc3l		Fgf16
Rgs14		Exoc3l2		Fgf9
Rtn4r		Fam107a		Fgfr1
S1pr1		Fam124a		Fmo1
Serpina3n		Fam13c		Fmod
Shisa6		Fbln2		Fn1
Slc25a23		Fbln7		Fras1
Slc8a2		Fli1		Fxyd6
Sned1		Flt1		Gemin4
Sox18		Fmnl1		Ggta1
Stard8		Fmod		Glrb
Stc2		Fn1		Glt8d2
Stmn2		Foxs1		Gm11724
Sytl3		Frmpd4		Gm12184
Tacr1		Galnt5		Gm12216
Tbata		Gimap5		Gm12280
Thbd		Gimap6		Gm13070
Thbs4		Gimap8		Gm13205
Umod		Gli1		Gm13571
Usp13		Gm10644		Gm14207
Wasf1		Gm12758		Gm14306
Zbtb16		Gm13003		Gm14372
Zfhx4		Gm13571		Gm14440
Zfp3		Gm15655		Gm15270
Zfp423		Gm16278		Gm15408
Zfyve28		Gm17615		Gm15706
		Gm20186		Gm15813
		Gm26525		Gm15852
		Gm4070		Gm16192
		Gm45140		Gm1627
		Gpihbp1		Gm16278
		Gpr4		Gm16701_2
		Gpr88		Gm17056
		Grrp1		Gm17615
		Hcar1		Gm17655
		Hecw2		Gm20507
		Hmcn1		Gm20605
		Hoxd4		Gm26573
		Hspa12b		Gm26802
		Hspg2		Gm27042
		Htatip2		Gm29200
		Ica1		Gm29371
		Icam2		Gm3755
		Igfbp7		Gm42878
		Il17re		Gm45464
		Itga2b		Gm4724
		Jam2		Gm5617
		Kazald1		Gm6483
		Kcna1		Gprc5a
		Kcns3		Gpx3
		Kdr		Grip1os1
		Kitl		Grip2
		Krt15		Gucy1a3
		Krt6a		Hcar1
		Lama1		Hgf
		Lhfp		Hmgcs1
		Lpar4		Hsd17b7
		Lrrc32		Hsf2bp
		Lrrc75b		Ier3
		Ly6c1		Ifi27
		Mdga1		Ifitm5
		Mertk		Igf1
		Mfap3l		Igfbp2
		Mfsd4b3		Igfbp3
		Mgll		Il17re
		Mmrn2		Insig1
		Moxd1		Irx3
		Mtus1		Islr
		Myct1		Itga1
		Nbl1		Itga2b
		Ncmap		Itgb5
		Ndrg1		Itgbl1
		Nhsl2		Jade2
		Nid1		Kcne4
		Nos3		Kcnh1
		Notch4		Kcnk2
		Nova2		Kcns3
		Npr1		Kctd7
		Nt5e		KIAA1683
		P2rx7		Kitl
		P3h2		Klf16
		P4htm		Klf2
		Palmd		Klhdc8a
		Parvb		Kras
		Pcdh1		L1cam
		Pcdh12		Ldlr
		Pcolce		Ldlrad4
		Pde8a		Lhfp
		Pecam1		Lingo3
		Penk		Lox
		Pgr		Loxl1
		Pik3r6		Loxl2
		Pitpnm3		Lrrc3
		Pkn3		Ltbp4
		Plcb1		Mall
		Plscr4		Maneal
		Plvap		Map3k6
		Plxdc1		Map6
		Pmp22		Matn4
		Podn		Mc1r
		Podxl		Mcam
		Pparg		Mdga1
		Ppp1r3b		Megf6
		Ppp1r3c		Mertk
		Prelp		Mgat3
		Prex2		Mirt1
		Prrt3		Mn1
		Prss16		Mturn
		Ptch2		Mvk
		Ptprb		Myadm
		Ptprm		Mybpc2
		Ptprt		Myl9
		Rab7b		Nacad
		Ramp2		Nbl1
		Rapgef3		Ndrg1
		Rasgrf2		Ndrg2
		Rasgrp3		Nedd4l
		Rgl1		Nes
		Ror2		Neu2
		S100a6		Nfatc4
		S1pr1		Nim1k
		Scarb1		Nkd1
		Scarf1		Npnt
		Scn1a		Npy1r
		Sdpr		Nqo1
		Sema3g		Nrcam
		Sema5a		Ntn1
		Sema7a		Nudt17
		Serpina3c		Opcml
		Sh3tc1		Osbpl3
		Shank1		Osr1
		Shank3		P4ha3
		Slc27a6		Papolb
		Slc28a2		Pcolce
		Slc47a1		Pdgfd
		Slco2b1		Pdlim2
		Sostdc1		Pgam2
		Sox17		Pgr
		Sox18		Phf24
		Sparc		Pkhd1l1
		Spns2		Plau
		Stab1		Plcd3
		Stard8		Plcxd1
		Stard9		Plxdc1
		Stom		Plxdc2
		Ston1		Pm20d1
		Stum		Pmp22
		Syt12		Pnma1
		Syt15		Pnpla1
		Tac1		Podn
		Tek		Ppp1r18os
		Tekt2		Ppp1r3b
		Tenm2		Prelp
		Tgm2		Prrt2
		Tie1		Prss16
		Tinagl1		Psg16
		Tm4sf1		Psmb11
		Tmem141		Ptprt
		Tmem154		Ptprz1
		Tmem255b		Ptrf
		Tmem44		Rac3
		Tmem54		Radil
		Tmem88		Rcan3
		Tns1		Rgs11
		Tns2		Rhob
		Tspan13		Rnase4
		Unc45b		Rnf165
		Ushbp1		RP23-110E20.5
		Zbtb3		Rtn2
		Zfp185		Rusc2
				Ryr3
				S100a6
				S100a7a
				Scube3
				Sdc2
				Sdk1
				Sema3c
				Serpina3n
				Serping1
				Sh2d4a
				Shank1
				Shank2
				Shisa6
				Slc10a1
				Slc22a7
				Slc7a2
				Slco2b1
				Slfnl1
				Smoc2
				Sorcs2
				Sparc
				Spata9
				Stbd1
				Stc2
				Sulf2
				Syngr1
				Syt12
				Tbata
				Tceal1
				Tead4
				Tgfbr3
				Tgm2
				Thbd
				Thsd4
				Tinagl1
				Tlr5
				Tmem141
				Tns1
				Tns2
				Tns4
				Trim16
				Trpv2
				Vat1
				Vegfd
				Vit
				Vsig8
				Vsnl1
				Wdfy1
				Wisp1
				Wnt5a
				Wnt5b
				Wnt6
				Wnt7b
				Wnt9a
				Zbtb16
				Zfp185
				Zfp300
				Zfp335os
