## Supplementary Table 2 for "Direct and indirect RANK ligand and CD40 ligand signaling regulate the maintenance of thymic epithelial cell frequency and properties in the adult thymus"

### Sheet: Sheet1
Atf3-regulon genes	Jun-regulon genes
Atf3	Ass1
Btg2	Bhlhe40
Dusp1	Clu
Egr1	Dusp1
Egr2	Ebf1
Fos	Fbxo32
Fosb	Filip1l
Ier2	Fosb
Junb	Gem
Klf4	Jun
Klf6	Junb
Tnfrsf12a	Klf6
Trib1	Krt17
	Nav2
	Pcdh17
	Pim1
	Scx
	Tagln2
	Tnfrsf12a
	Vcl
